# Application of a Machine Learning Approach Towards the Targeted Identification of Phage Depolymerases

**DOI:** 10.1101/2023.02.28.530424

**Authors:** Damian J. Magill, Timofey A. Skvortsov

## Abstract

Biofilm production plays a clinically significant role in the pathogenicity of many bacteria, limiting our ability to apply antimicrobial agents and contributing in particular to the pathogenesis of chronic infections. Bacteriophage depolymerases, leveraged by these viruses to circumvent biofilm mediated resistance, represent a potentially powerful weapon in the fight against antibiotic resistant bacteria. Such enzymes are able to degrade the extracellular matrix that is integral to the formation of all biofilms and as such would allow complementary therapies or disinfection procedures to be successfully applied. In this manuscript, we describe the development and application of a machine learning based approach towards the identification of phage depolymerases. We demonstrate that on the basis of a relatively limited number of experimentally proven enzymes and using an amino acid derived feature vector that the development of a powerful model with an accuracy on the order of 90% is possible, showing the value of such approaches in the discovery of novel therapeutic agents.
