## Supplementary material for "Application of a Machine Learning Approach Towards the Targeted Identification of Phage Depolymerases": Table S3.

### Sheet: Sheet1
Phage Name	Host	Accession	Phage Family	Number of ORFs	Protein Accession of Reported DP	Reported Domains	Ranking in Model
BigBertha	Bacillus	NC_022769.1	Myoviridae	291	AGY46593	Pectate_lyase_3	3
Bobb	Bacillus	NC_024792.1	Myoviridae	247	YP_009056510	DUF867	51
Blastoid	Bacillus		Siphoviridae			Pectate_lyase_3	2
Camphawk	Bacillus	NC_022761.1	Myoviridae	231	AGY46940	Peptidase_S74	15
					AGY46975	Pectate_lyase_3	2
					AGY46977	Pectate_lyase_3	3
					AGY46980	Pectate_lyase_3	8
Glittering	Bacillus	KF669651.1	Siphoviridae	78	AGY47215	Pectate_lyase_3	2
Grass	Bacillus	NC_022771.1	Unclassified	252	AGY47298	Pectate_lyase_3	4
Page	Bacillus	NC_022764.1	Unclassified	50	AGY47935	Pectate_lyase_3	6
phiAGATE	Bacillus	NC_020081.2	Myoviridae	210	AGB62649	Pectate_lyase_3	6
					YP_007349243	DUF867	63
Pony	Bacillus	NC_022770.1	Unclassified	48	AGY48254	Pectate_lyase_3	6
poppyseed	Bacillus	KF669657.1	Unclassified	50	AGY48030	Pectate_lyase_3	6
Riggi	Bacillus	KF669659.1	Siphoviridae	79	AGY48191	Pectate_lyase_3	2
Spock	Bacillus	NC_022763.1	Myoviridae	283	AGY48483	Pectate_lyase_3	4
Staley	Bacillus	NC_022767.1	Siphoviridae	113	AGY48730	Pectate_lyase_3	4
Andromeda	Bacillus	NC_020478.1	Siphoviridae	79	YP_007517493	Pectate_lyase_3	2
B103	Bacillus	NC_004165.1	Podoviridae	17	Q37893	Pectate_lyase_3/Peptidase_G2	1
Bastille	Bacillus	NC_018856.1	Myoviridae	273	YP_006907302	Pectate_lyase_3	24
BPS10C	Bacillus	NC_023501.1	Myoviridae	271	YP_009003154	Pectate_lyase_3	18
BPS13	Bacillus	NC_018857.1	Myoviridae	268	YP_006907824	Pectate_lyase_3	18
CAM003	Bacillus	NC_024216.1	Myoviridae	287	YP_009036975	Pectate_lyase_3	19
Curly	Bacillus	NC_020479.1	Siphoviridae	77	YP_007517572	Pectate_lyase_3	28
Eoghan	Bacillus	NC_020477.1	Siphoviridae	75	YP_007517417	Pectate_lyase_3	2
Finn	Bacillus	KC330683.1	Siphoviridae	77	YP_007517647	Pectate_lyase_3	2
GA_1	Bacillus	NC_002649.1	Podoviridae	35	NP_073695.1	Peptidase_S74	2
Gemini	Bacillus	KC330681.1	Siphoviridae	79	AGE60867	Pectate_lyase_3	2
Hakuna	Bacillus	NC_024213.1	Myoviridae	294	YP_009036526	Pectate_lyase_3	20
Hoody T	Bacillus	NC_024205.1	Myoviridae	270	YP_009035268	Pectate_lyase_3	24
Megatron	Bacillus	NC_024211.1	Myoviridae	290	YP_009036150	Pectate_lyase_3	20
MG-B1	Bacillus	NC_021336.1	Siphoviridae	42	YP_008060120	Pectate_lyase_3	1
Nf	Bacillus	NC_049976.1	Podoviridae	27	ACH57080	Pectate_lyase_3/Peptidase_G2	1
phi105	Bacillus	NC_048631.1	Siphoviridae	52	NP_690774	Pectate_lyase_3/Peptidase_G2	1
					ADF59152	Pectate_lyase_3/Peptidase_G2	1
phi29	Bacillus	NC_011048.1	Podoviridae	27	ACE96035	Pectate_lyase_3/Peptidase_G2	1
PM1	Bacillus	NC_020883.1	Siphoviridae	86	YP_007678034	Pectate_lyase_3	4
PZA	Bacillus	NC_001423.1	Podoviridae	27	AAA88489	Pectate_lyase_3/Peptidase_G2	1
SP10	Bacillus	NC_019487.1	Myoviridae	236	YP_007003341	Pectate_lyase_3	13
					YP_007003328	Glyco_hydro_32N/Glyco_hydro_32C	3
SPO1	Bacillus	FJ230960.1	Myoviridae	204	YP_002300374	Pectate_lyase_3	2
SPP1	Bacillus	NC_004166.2	Siphoviridae	97	NP_690719	Pectate_lyase_3	3
Taylor	Bacillus		Siphoviridae		AGE60945	Pectate_lyase_3	2
Troll	Bacillus		Myoviridae		YP_008430873	Pectate_lyase_3	1
phiNIT1	Bacillus		Unclassified		YP_008318429	Glyco_hydro_32N/Glyco_hydro_32C	8
					YP_008318292	DUF867	66
vB_BceM_Bc431v3	Bacillus		Myoviridae		YP_007677121	Pectate_lyase_3	3
Fz	Brucella	KC556894.1	Podoviridae	58	AHB81145	Pectate_lyase_3	2
Tb a	Brucella	NC_019446.1	Podoviridae	58	AEY69698	Pectate_lyase_3	2
BcepMigl	Burkholderia	NC_019917.1	Podoviridae	75	YP_007236804	Pectate_lyase_3	1
Bcep22	Burkholderia	AY349011.3	Podoviridae	77	NP_944291	Pectate_lyase_3	1
Cr30	Caulobacter	NC_025422.1	Myoviridae	286	AGS80957	Glyco_hydro_39	18
phi10:1	Cellulophaga	NC_021802.1	Siphoviridae	106	YP_008242013	Pec_lyase_C	3
phi13:1	Cellulophaga	KC821625.1	Siphoviridae	104	AGO49035	Lipase_GDSL_3	2
phi13:2	Cellulophaga	KC821633.1	Podoviridae	127	AGO49697	Pec_lyase_C	3
					AGO49696	Pectate_lyase_3	2
phi19:2	Cellulophaga	KC821621.1	Siphoviridae	109	AGO48665	Lipase_GDSL_3/Pec_lyase_C	2
phi19:3	Cellulophaga	KC821608.1	Podoviridae	129	YP_008240873	Pectate_lyase_3	2
phi3:1	Cellulophaga	KC821630.1	Myoviridae	81	AGO49328	Lipase_GDSL_3/Pec_lyase_C	1
phi38:2	Cellulophaga	KC821629.1	Myoviridae	80	AGO49248	Lipase_GDSL_3/Pec_lyase_C	1
phi39:1	Cellulophaga	NC_021804.1	Siphoviridae	48	YP_008242178	Pec_lyase_C	1
phi3ST:2	Cellulophaga	KC821610.1	Myoviridae	80	AGO47740	Lipase_GDSL_3/Pec_lyase_C	1
phi46:3	Cellulophaga	NC_021792.1	Podoviridae	121	YP_008241124	Pectate_lyase_3	3
phi47:1	Cellulophaga	KC821634.1	Myoviridae	80	AGO49746	Lipase_GDSL_3/Pec_lyase_C	1
phiSM	Cellulophaga	NC_020860.1	Myoviridae	59	YP_007675684	Lipase_GDSL_3/Pec_lyase_C	1
phiST	Cellulophaga	NC_020842.1	Siphoviridae	104	YP_007673458	Lipase_GDSL_3/Pec_lyase_C	1
CpV1	Clostridium	NC_048629.1	Podoviridae	22	ADR30483	Pectate_lyase_3	1
phi24R	Clostridium	NC_019523.1	Podoviridae	22	AEW47853	Pectate_lyase_3	1
phiCP7R	Clostridium	NC_017980.1	Podoviridae	26	YP_006383591	Pectate_lyase_3	1
phiCPV4	Clostridium	NC_018083.1	Podoviridae	28	YP_006488624	Pectate_lyase_3	1
phiZP2	Clostridium	NC_018084.1	Podoviridae	27	YP_006488654	Pectate_lyase_3	1
vB_CsaM_GAP31	Chronobacter	NC_019400.1	Myoviridae	269	YP_006987059	Pectate_lyase_3	1
vB_CsaM_GAP32	Chronobacter	NC_019401.1	Myoviridae	545	YP_006987233	Pectate_lyase_3	8
vB_CskP_GAP227	Chronobacter	NC_020078.1	Podoviridae		YP_007348361	Pectate_lyase_3	2
CUS-3 provirus	Enterobacter	CP000711.1	Podoviridae	62	ABQ88383	End_N_Terminal/End_beta_propel/End_tail_spike/Peptidase_S74	1
K1-5	Enterobacter	NC_008152.1	Podoviridae	52	YP_654148	End_N_Terminal/End_beta_propel/End_tail_spike/Peptidase_S74	1
					YP_654147	Pectate_lyase_3/End_tail_spike/Peptidase_S74	2
K1E	Enterobacter	NC_007637.1	Podoviridae	62	CAJ29458	End_N_Terminal/End_beta_propel/End_tail_spike/Peptidase_S74	1
K1F	Enterobacter	NC_007636.1	Podoviridae	58	YP_338127	End_N_Terminal/End_beta_propel/End_tail_spike/Peptidase_S74	2
					CAJ29390	End_N_Terminal/End_beta_propel/End_tail_spike/Peptidase_S74	2
phi92	Enterobacter	NC_023693.1	Myoviridae	250	CBY99572	End_N_Terminal/End_beta_propel/End_tail_spike/Peptidase_S74	4
					CBY99579	Pectate_lyase_3	1
vB_KleM-RaK2	Enterobacter	NC_019526.1	Myoviridae	534	YP_007007685	End_tail_spike/Peptidase_S74	2
Ea35-70	Erwinia	NC_023557.1	Myoviridae	318	YP_009004869	Pectate_lyase_3	15
Ea9-2	Erwinia	NC_023579.1	Podoviridae	94	YP_009007463	Pectate_lyase_3	1
Era103	Erwinia	NC_009014.1	Podoviridae	53	YP_001039683	Pectate_lyase_3	1
phiEa100	Erwinia	FQ482084.1	Podoviridae	50	CBX45113	Pectate_lyase_3	1
phiEa1H	Erwinia	FQ482084.1	Podoviridae	50	CBX44510	Pectate_lyase_3	1
PhiEaH1	Erwinia	NC_023610.1	Siphoviridae	241	YP_009010167	Pectate_lyase_3	6
phiEaH2	Erwinia	NC_019929.1	Siphoviridae	262	AFQ96603	Pectate_lyase_3	6
phiEt88	Erwinia	NC_015295.1	Myoviridae	68	YP_004327331	Pectate_lyase_3	1
vB_EamP-L1	Erwinia	NC_019510.1	Podoviridae	51	AEJ81510	Pectate_lyase_3	2
ECML-4	Escherichia	NC_025446.1	Unclassified	198	AFO10349	Pectate_lyase_3	2
K1G	Escherichia	NC_027993.1	Siphoviridae	52	ADA82273	End_N_Terminal/End_beta_propel/End_tail_spike/Peptidase_S74	1
K1-ind1	Escherichia	NC_041897.1	Siphoviridae	51	ADA82374	Pectate_lyase_3	2
K1H	Escherichia	NC_027994.1	Siphoviridae	50	ADA82322	End_N_Terminal/End_beta_propel/End_tail_spike/Peptidase_S74	2
K1ind3	Escherichia	GU196281.1	Siphoviridae	49	ADA82474	Pectate_lyase_3	1
PBECO 4	Escherichia	NC_027364.1	Myoviridae	551	AGC35227	Pectate_lyase_3	1
phAPEC8	Escherichia	NC_020079.1	Myoviridae	269	YP_007348539	End_N_Terminal/End_beta_propel/End_tail_spike/Peptidase_S74	5
					YP_007348546	Pectate_lyase_3	2
vB_EcoP_ACG-C91	Escherichia	NC_019403.1	Podoviridae	56	YP_006987816	End_N_Terminal/End_beta_propel/End_tail_spike/Peptidase_S74	1
KP32	Klebsiella	GQ413937.1	Podoviridae	44	YP_003347555	Pectate_lyase_3/Peptidase_S74	1
phiPYB5	Lactobacillus	GU323708.1	Siphoviridae	46	ADA79896	Glyco_hydro_66	1
					ADA79897	Glyco_hydro_66	9
phiLNTR3	Leuconostoc	NC_024378.1	Siphoviridae	41	YP_009044242	Pectate_lyase_3	1
LIMElight	Pantoea	NC_019454.1	Podoviridae	55	YP_007002901	Pectate_lyase_3	2
P-SSM2	Prochlorococcus	NC_006883.2	Myoviridae	334	YP_214529	Peptidase_S74	8
P-SSM5	Prochlorococcus	HQ632825.1	Myoviridae	319	AGN12301	Peptidase_S74	15
Lu11	Pseudomonas	NC_017972.1	Myoviridae	391	AFH14728	Peptidase_S74	116
tf	Pseudomonas	NC_017971.2	Podoviridae	72	CCE60816	Lipase_GDSL_3	1
phi15	Pseudomonas	NC_015208.1	Podoviridae	50	YP_004286222	Pectate_lyase_3	1
Af	Pseudomonas	NC_019923.1	Podoviridae	65	YP_007237194	Pectate_lyase_3	2
ReqiPepy6	Rhodococcus	NC_023735.1	Siphoviridae	107	ADD80892	Pectate_lyase_3	3
ReqiPoco6	Rhodococcus	NC_023694.1	Siphoviridae	107	ADD80999	Pectate_lyase_3	4
epsilon34	Salmonella	NC_011976.1	Podoviridae	73	ABA54611	Pectate_lyase_3	1
HK620	Salmonella	NC_002730.1	Podoviridae	58	NP_112090	Pectate_lyase_3	1
Marshall	Salmonella	NC_022772.1	Myoviridae	205	AGY47555	Pectate_lyase_3	2
					AGY47556	Pectin lyase-like	5
Maynard	Salmonella	NC_022768.1	Myoviridae	200	AGY47760	Pectate_lyase_3	1
PVP-SE1	Salmonella	NC_016071.1	Myoviridae	244	YP_004893855	Pectate_lyase_3	1
SSE-121	Salmonella	NC_027351.1	Myoviridae	242	AFU63680	Pectate_lyase_3	1
Vi01	Salmonella	NC_015296.1	Myoviridae	208	YP_004327544	Pectate_lyase_3	1
PhiSH19	Salmonella	NC_019530.1	Myoviridae	166	YP_007008117	Pectate_lyase_3	6
Eta	Serratia	NC_021563.1	Siphoviridae	69	YP_008130362	Pectate_lyase_3	2
phiMAM1	Serratia	NC_020083.1	Myoviridae	198	AFX93502	Pectate_lyase_3	5
					AFX93505	Pectate_lyase_3	6
					AFX93507	End_tail_spike/Peptidase_S74	43
Sf6	Shigella	NC_005344.1	Podoviridae	66	AAQ12204	Pectate_lyase_3	14
37	Staphylococcus	NC_007055.1	Siphoviridae	70	YP_240092	Pectate_lyase_3/Peptidase_G2	2
6ec	Staphylococcus	NC_024355.1	Siphoviridae	142	AIA64067	Pectate_lyase_3/Peptidase_G2	1
CNPH82	Staphylococcus	DQ831957.1	Siphoviridae	65	YP_950618	Pectate_lyase_3/Peptidase_G2	1
PH15	Staphylococcus	DQ834250.1	Siphoviridae	68	YP_950681	Pectate_lyase_3/Peptidase_G2	1
vB_SepiS-phiIPLA5	Staphylococcus	NC_018281.1	Siphoviridae	66	AFM73722	Pectate_lyase_3/Peptidase_G2	1
vB_SepiS-phiIPLA7	Staphylococcus	NC_018284.1	Siphoviridae	59	AFM73788	Pectate_lyase_3/Peptidase_G2	1
vB_SepS_SEP9	Staphylococcus	NC_023582.1	Siphoviridae	129	AHG23941	Pectate_lyase_3/Peptidase_G2	1
2167	Streptococcus	FR671411.1	Unclassified	56	CBW39235	Peptidase_S74	1
8140	Streptococcus	FR671410.1	Unclassified	53	CBW39181	Peptidase_S74	1
34117	Streptococcus	FR671407.1	Unclassified	58	CBW39031	Peptidase_S74	1
40922	Streptococcus	FR671406.1	Unclassified	57	CBW38974	Peptidase_S74	1
DCC1738	Streptococcus	HG799497.1	Unclassified	57	YP_009043178	Peptidase_S74	1
IC1	Streptococcus	HG799490.1	Unclassified	49	YP_009043945	Peptidase_S74	1
K13	Streptococcus	HG799496.1	Unclassified	54	YP_009042723	Peptidase_S74	1
P9	Streptococcus	NC_009819.1	Siphoviridae	53	ABL61072	Hyaluronidase_1	15
phiNIH1	Streptococcus	NC_003157.5	Siphoviridae	56	AAL15086	Hyaluronidase_1	10
Spn1	Streptococcus	KJ417497.1	Unclassified	63	AHN84645	Peptidase_S74	1
V22	Streptococcus	FR671405.1	Unclassified	57	CBW38917	Peptidase_S74	1
Lika	Streptomyces	KC700556.1	Siphoviridae	75	YP_008050881	Peptidase_S74	5
phiCAM	Streptomyces	NC_041856.1	Siphoviridae	72	AFV51346	Peptidase_S74	5
phiELB20	Streptomyces	JX262376.1	Siphoviridae	81	AFO10889	Peptidase_S74	3
phiHau3	Streptomyces	NC_018836.1	Siphoviridae	72	YP_006906201	Peptidase_S74	2
phiSASD1	Streptomyces	NC_014229.1	Siphoviridae	43	YP_003714746	Pectate_lyase_3/Pectin lyase-like	2
R4	Streptomyces	NC_019414.1	Siphoviridae	86	YP_006990138	Peptidase_S74	3
Sujidade	Streptomyces	KC700557.1	Siphoviridae	77	YP_008051427	Peptidase_S74	5
Zemlya	Streptomyces	KC700558.1	Siphoviridae	76	YP_008060258	Peptidase_S74	5
vB_XveM_DIBBI	Xanthomonas	NC_017981.1	Myoviridae	81	AEX65697	Pectate_lyase_3	1
